# The landscape of tolerated genetic variation in humans and primates

**DOI:** 10.1101/2023.05.01.538953

**Authors:** Hong Gao, Tobias Hamp, Jeffrey Ede, Joshua G. Schraiber, Jeremy McRae, Moriel Singer-Berk, Yanshen Yang, Anastasia Dietrich, Petko Fiziev, Lukas Kuderna, Laksshman Sundaram, Yibing Wu, Aashish Adhikari, Yair Field, Chen Chen, Serafim Batzoglou, Francois Aguet, Gabrielle Lemire, Rebecca Reimers, Daniel Balick, Mareike C. Janiak, Martin Kuhlwilm, Joseph D. Orkin, Shivakumara Manu, Alejandro Valenzuela, Juraj Bergman, Marjolaine Rouselle, Felipe Ennes Silva, Lidia Agueda, Julie Blanc, Marta Gut, Dorien de Vries, Ian Goodhead, R. Alan Harris, Muthuswamy Raveendran, Axel Jensen, Idriss S. Chuma, Julie Horvath, Christina Hvilsom, David Juan, Peter Frandsen, Fabiano R. de Melo, Fabricio Bertuol, Hazel Byrne, Iracilda Sampaio, Izeni Farias, João Valsecchi do Amaral, Mariluce Messias, Maria N. F. da Silva, Mihir Trivedi, Rogerio Rossi, Tomas Hrbek, Nicole Andriaholinirina, Clément J. Rabarivola, Alphonse Zaramody, Clifford J. Jolly, Jane Phillips-Conroy, Gregory Wilkerson, Christian Abee, Joe H. Simmons, Eduardo Fernandez-Duque, ee Kanthaswamy, Fekadu Shiferaw, Dongdong Wu, Long Zhou, Yong Shao, Guojie Zhang, Julius D. Keyyu, Sascha Knauf, Minh D. Le, Esther Lizano, Stefan Merker, Arcadi Navarro, Thomas Batallion, Tilo Nadler, Chiea Chuen Khor, Jessica Lee, Patrick Tan, Weng Khong Lim, Andrew C. Kitchener, Dietmar Zinner, Ivo Gut, Amanda Melin, Katerina Guschanski, Mikkel Heide Schierup, Robin M. D. Beck, Govindhaswamy Umapathy, Christian Roos, Jean P. Boubli, Monkol Lek, Shamil Sunyaev, Anne O’Donnell, Heidi Rehm, Jinbo Xu, Jeffrey Rogers, Tomas Marques-Bonet, Kyle Kai-How Farh

## Abstract

Personalized genome sequencing has revealed millions of genetic differences between individuals, but our understanding of their clinical relevance remains largely incomplete. To systematically decipher the effects of human genetic variants, we obtained whole genome sequencing data for 809 individuals from 233 primate species, and identified 4.3 million common protein-altering variants with orthologs in human. We show that these variants can be inferred to have non-deleterious effects in human based on their presence at high allele frequencies in other primate populations. We use this resource to classify 6% of all possible human protein-altering variants as likely benign and impute the pathogenicity of the remaining 94% of variants with deep learning, achieving state-of-the-art accuracy for diagnosing pathogenic variants in patients with genetic diseases.

**One Sentence Summary:** Deep learning classifier trained on 4.3 million common primate missense variants predicts variant pathogenicity in humans.
