## Supplemental Table 3 for "The landscape of tolerated genetic variation in humans and primates"

### Sheet: table_s5_all_dataset_all_classi
Benchmarking dataset	Number of patients	Number of variants	Evaluation metric	PrimateAI-3D	VEST4	REVEL	DEOGEN2	PrimateAI LM-only	BayesDel	EVE	PROVEAN	Polyphen2	PrimateAI	CADD	M-CAP	SIFT	LIST-S2	MutationTaster	fathmm-MKL	DANN
UK Biobank	200643	9876	Spearman |rho| (mean)	0.243	0.218	0.205	0.211	0.217	0.214	0.235	0.203	0.189	0.142	0.196	0.188	0.203	0.162	0.152	0.153	0.14
DDD	2555	6648	Mann-Whitney U-Pvalue	27.093	23.413	21.799	21.824	20.81	21.131	16.81	17.528	18.671	25.288	18.426	17.672	16.002	11.118	11.019	5.801	4.99
ASD	4295	808	Mann-Whitney U-Pvalue	4.004	3.37	3.535	3.461	3.345	2.957	2.997	3.92	3.685	3.538	3.439	1.37	3.28	1.418	1.742	1.262	0.25
CHD	2871	564	Mann-Whitney U-Pvalue	5.272	4.058	4.624	3.74	2.853	3.643	2.296	3.574	3.074	3.693	2.729	3.933	2.399	1.332	2.302	1.4	0.596
ClinVar		21462	AUC (mean)	0.915	0.913	0.912	0.882	0.907	0.904	0.901	0.865	0.879	0.839	0.873	0.866	0.865	0.815	0.782	0.783	0.775
Assay		15103	Spearman |rho| (mean)	0.451	0.446	0.43	0.449	0.443	0.429	0.441	0.392	0.318	0.3	0.329	0.397	0.375	0.263	0.202	0.265	0.171
Avg rank across datasets				1	3.67	4.67	5	6.33	7	8.33	8.33	8.5	9	9.5	9.83	10.83	14.33	14.67	15	17
