## Supplemental Table 4 for "The landscape of tolerated genetic variation in humans and primates"

### Sheet: table_S4_phenotype_gene_ukbb
Phenotype	EnsembleID	Number_variants	|corr with PrimateAI-3D scores|
Albumin.europeans.both.dynamic_med_corrected.IRNT	ENST00000295897.9	153	0.214008
Alkaline_phosphatase.europeans.both.dynamic_med_corrected.IRNT	ENST00000374840.8	133	0.66618
Alkaline_phosphatase.europeans.both.dynamic_med_corrected.IRNT	ENST00000374893.11	168	0.121886
Apolipoprotein_A.europeans.both.dynamic_med_corrected.IRNT	ENST00000200676.8	120	0.120849
Apolipoprotein_A.europeans.both.dynamic_med_corrected.IRNT	ENST00000261693.11	140	0.319704
Apolipoprotein_A.europeans.both.dynamic_med_corrected.IRNT	ENST00000264005.10	100	0.533957
Apolipoprotein_A.europeans.both.dynamic_med_corrected.IRNT	ENST00000356113.10	149	0.344259
Apolipoprotein_A.europeans.both.dynamic_med_corrected.IRNT	ENST00000374736.8	487	0.399402
Apolipoprotein_B.europeans.both.dynamic_med_corrected.IRNT	ENST00000302118.5	182	0.366276
Apolipoprotein_B.europeans.both.dynamic_med_corrected.IRNT	ENST00000558518.5	247	0.450787
Calcium.europeans.both.dynamic_med_corrected.IRNT	ENST00000639785.1	149	0.366156
Cholesterol.europeans.both.dynamic_med_corrected.IRNT	ENST00000302118.5	182	0.344824
Cholesterol.europeans.both.dynamic_med_corrected.IRNT	ENST00000374736.8	509	0.350031
Cholesterol.europeans.both.dynamic_med_corrected.IRNT	ENST00000558518.5	249	0.436581
Creatinine.europeans.both.dynamic_med_corrected.IRNT	ENST00000649046.1	1033	0.134999
Cystatin_C.europeans.both.dynamic_med_corrected.IRNT	ENST00000341259.6	214	0.141356
Cystatin_C.europeans.both.dynamic_med_corrected.IRNT	ENST00000398411.5	43	0.529316
Cystatin_C.europeans.both.dynamic_med_corrected.IRNT	ENST00000649046.1	1033	0.0929671
Direct_bilirubin.europeans.both.dynamic_med_corrected.IRNT	ENST00000373414.3	91	0.145652
Glucose.europeans.both.dynamic_med_corrected.IRNT	ENST00000403799.8	77	0.507203
Glycated_haemoglobin_HbA1c.europeans.both.dynamic_med_corrected.IRNT	ENST00000301015.14	1418	0.0445602
Glycated_haemoglobin_HbA1c.europeans.both.dynamic_med_corrected.IRNT	ENST00000403799.8	81	0.516079
HDL_cholesterol.europeans.both.dynamic_med_corrected.IRNT	ENST00000200676.8	121	0.227632
HDL_cholesterol.europeans.both.dynamic_med_corrected.IRNT	ENST00000236850.4	77	0.212183
HDL_cholesterol.europeans.both.dynamic_med_corrected.IRNT	ENST00000261693.11	141	0.388951
HDL_cholesterol.europeans.both.dynamic_med_corrected.IRNT	ENST00000264005.10	99	0.575906
HDL_cholesterol.europeans.both.dynamic_med_corrected.IRNT	ENST00000356113.10	150	0.294458
HDL_cholesterol.europeans.both.dynamic_med_corrected.IRNT	ENST00000374736.8	489	0.398431
HDL_cholesterol.europeans.both.dynamic_med_corrected.IRNT	ENST00000650287.1	116	0.269327
Haematocrit_percentage.europeans.both.dynamic_med_corrected.IRNT	ENST00000252723.3	41	0.274216
Haematocrit_percentage.europeans.both.dynamic_med_corrected.IRNT	ENST00000462107.1	231	0.0990952
Haemoglobin_concentration.europeans.both.dynamic_med_corrected.IRNT	ENST00000252723.3	41	0.221777
Haemoglobin_concentration.europeans.both.dynamic_med_corrected.IRNT	ENST00000462107.1	231	0.158142
Heel_bone_mineral_density_BMD.europeans.both.dynamic_med_corrected.IRNT	ENST00000294304.12	428	0.0164338
Heel_bone_mineral_density_BMD_T_score_automated.europeans.both.dynamic_med_corrected.IRNT	ENST00000294304.12	428	0.0178498
Heel_quantitative_ultrasound_index_QUI_direct_entry.europeans.both.dynamic_med_corrected.IRNT	ENST00000294304.12	428	0.0178796
High_light_scatter_reticulocyte_count.europeans.both.dynamic_med_corrected.IRNT	ENST00000392414.7	35	0.10687
High_light_scatter_reticulocyte_percentage.europeans.both.dynamic_med_corrected.IRNT	ENST00000392414.7	35	0.134883
IGF_1.europeans.both.dynamic_med_corrected.IRNT	ENST00000215539.3	212	0.258832
IGF_1.europeans.both.dynamic_med_corrected.IRNT	ENST00000323322.10	87	0.0272108
LDL_direct.europeans.both.dynamic_med_corrected.IRNT	ENST00000302118.5	182	0.381434
LDL_direct.europeans.both.dynamic_med_corrected.IRNT	ENST00000558518.5	248	0.466316
Lipoprotein_A.europeans.both.dynamic_med_corrected.IRNT	ENST00000308192.13	143	0.168
Mean_platelet_thrombocyte_volume.europeans.both.dynamic_med_corrected.IRNT	ENST00000217133.1	170	0.216075
Mean_platelet_thrombocyte_volume.europeans.both.dynamic_med_corrected.IRNT	ENST00000302450.11	164	0.149816
Mean_platelet_thrombocyte_volume.europeans.both.dynamic_med_corrected.IRNT	ENST00000307395.4	48	0.382066
Mean_platelet_thrombocyte_volume.europeans.both.dynamic_med_corrected.IRNT	ENST00000339463.7	126	0.286119
Mean_sphered_cell_volume.europeans.both.dynamic_med_corrected.IRNT	ENST00000264005.10	103	0.2053
Mean_sphered_cell_volume.europeans.both.dynamic_med_corrected.IRNT	ENST00000347528.8	422	0.0920573
Monocyte_count.europeans.both.dynamic_med_corrected.IRNT	ENST00000261652.6	80	0.184365
Monocyte_count.europeans.both.dynamic_med_corrected.IRNT	ENST00000268638.10	125	0.230163
Monocyte_count.europeans.both.dynamic_med_corrected.IRNT	ENST00000319363.10	246	0.0618786
Monocyte_percentage.europeans.both.dynamic_med_corrected.IRNT	ENST00000268638.10	125	0.213469
Monocyte_percentage.europeans.both.dynamic_med_corrected.IRNT	ENST00000319363.10	246	0.0495217
Phosphate.europeans.both.dynamic_med_corrected.IRNT	ENST00000374840.8	130	0.417384
Platelet_count.europeans.both.dynamic_med_corrected.IRNT	ENST00000217133.1	170	0.25561
Platelet_count.europeans.both.dynamic_med_corrected.IRNT	ENST00000262407.6	234	0.112977
Platelet_count.europeans.both.dynamic_med_corrected.IRNT	ENST00000307395.4	48	0.321112
Platelet_count.europeans.both.dynamic_med_corrected.IRNT	ENST00000339463.7	126	0.189039
Platelet_count.europeans.both.dynamic_med_corrected.IRNT	ENST00000341259.6	216	0.166852
Platelet_count.europeans.both.dynamic_med_corrected.IRNT	ENST00000372470.8	168	0.193148
Platelet_count.europeans.both.dynamic_med_corrected.IRNT	ENST00000381652.3	314	0.301667
Platelet_crit.europeans.both.dynamic_med_corrected.IRNT	ENST00000261652.6	80	0.209775
Platelet_crit.europeans.both.dynamic_med_corrected.IRNT	ENST00000341259.6	216	0.214578
Platelet_crit.europeans.both.dynamic_med_corrected.IRNT	ENST00000372470.8	168	0.220567
Platelet_crit.europeans.both.dynamic_med_corrected.IRNT	ENST00000381652.3	314	0.27752
Platelet_distribution_width.europeans.both.dynamic_med_corrected.IRNT	ENST00000217133.1	170	0.393577
Pulse_rate_automated_reading.europeans.both.dynamic_med_corrected.IRNT	ENST00000405093.8	593	0.00904207
Red_blood_cell_erythrocyte_count.europeans.both.dynamic_med_corrected.IRNT	ENST00000252723.3	41	0.273519
Red_blood_cell_erythrocyte_distribution_width.europeans.both.dynamic_med_corrected.IRNT	ENST00000351298.9	326	0.126499
Reticulocyte_count.europeans.both.dynamic_med_corrected.IRNT	ENST00000392414.7	35	0.0868408
Reticulocyte_percentage.europeans.both.dynamic_med_corrected.IRNT	ENST00000392414.7	35	0.0939842
Speed_of_sound_through_heel.europeans.both.dynamic_med_corrected.IRNT	ENST00000294304.12	428	0.018555
Standing_height.europeans.both.dynamic_med_corrected.IRNT	ENST00000440486.7	242	0.0798755
Total_bilirubin.europeans.both.dynamic_med_corrected.IRNT	ENST00000373414.3	95	0.206142
Total_protein.europeans.both.dynamic_med_corrected.IRNT	ENST00000261652.6	81	0.277958
Urate.europeans.both.dynamic_med_corrected.IRNT	ENST00000264784.8	150	0.352071
Vitamin_D.europeans.both.dynamic_med_corrected.IRNT	ENST00000261208.8	150	0.231902
