## Supplemental Table 6 for "The landscape of tolerated genetic variation in humans and primates"

### Sheet: assay_breakdown
Methods	ADRB2	PTEN	Amyloid-beta	BRCA1	MSH2	SYUA	TP53	VKOR1	YAP1
PrimateAI-3D	0.554223	0.447152	0.36106	0.551727	0.341087	0.178741	0.536088	0.532673	0.556298
PrimateAI LM-only	0.567815	0.489272	0.376711	0.507378	0.328551	0.184563	0.485016	0.510015	0.539491
BayesDel	0.475396	0.422606	0.332302	0.53368	0.312908	0.124072	0.587323	0.390081	0.67951
CADD	0.438043	0.331874	0.177086	0.434908	0.268226	0.169644	0.453555	0.302603	0.385416
DANN	0.277935	0.204618	0.0193187	0.276689	0.172074	0.0586001	0.290747	0.220711	0.0219822
DEOGEN2	0.532219	0.507018	0.266624	0.438405	0.278125	0.127741	0.623733	0.466046	0.797136
EVE	0.556777	0.476239	0.300035	0.506022	0.331233	0.0878363	0.499315	0.494185	0.714197
LIST-S2	0.39271	0.193893	0.110979	0.404771	0.193795	0.0965692	0.424928	0.122401	0.424307
M-CAP_rankscore	0.489206	0.403984	0.301099	0.499526	0.234926	0.0772044	0.588534	0.240159	0.741225
MutationTaster	0.38784	0.206852	0.21807	0.28959	0.169949	0.035309	0.163583	0.127382	0.216651
PROVEAN	0.490946	0.437606	0.169678	0.452133	0.268007	0.115956	0.529081	0.405122	0.661184
Polyphen2	0.485571	0.292986	0.344196	0.492997	0.248932	0.0922132	0.519836	0.321789	0.0648022
PrimateAI	0.298466	0.278179	0.43686	0.363427	0.225667	0.185795	0.460524	0.112625	0.337825
REVEL	0.485017	0.471405	0.31754	0.523946	0.317044	0.134791	0.571113	0.366922	0.678329
SIFT	0.463775	0.458794	0.152343	0.417215	0.255057	0.130451	0.453141	0.388529	0.65808
VEST4	0.516079	0.443601	0.376241	0.544152	0.307842	0.125573	0.579269	0.488648	0.628599
fathmm-MKL	0.306601	0.0416917	0.434778	0.400962	0.142379	0.0536453	0.422661	0.286395	0.292936
